# NMY-2, TOE-2 and PIG-1 Regulate *C. elegans* Asymmetric Cell Divisions

**DOI:** 10.1101/2022.11.17.516947

**Authors:** Joseph Robinson, Jerome Teuliere, Shinja Yoo, Gian Garriga

**Author notes:** Institut de Systématique, Evolution, Biodiversité (ISYEB), Muséum national d’Histoire naturelle, CNRS, Sorbonne Université, EPHE, Université des Antilles, Paris, France. Department of Physiology, University of California San Francisco, San Francisco, CA 94143.

## Abstract

Asymmetric cell division (ACD) is an important mechanism that generates cellular diversity during development. Not only do asymmetric cell divisions produce daughter cells of different fates, many can produce daughters of different sizes, which we refer to as Daughter Cell Size Asymmetry (DCSA). In *C. elegans*, apoptotic cells are frequently produced by asymmetric divisions that exhibit DCSA, where the smaller daughter dies. We focus here on the divisions of the Q.a and Q.p neuroblasts, which produce apoptotic cells and divide with opposite polarity using both distinct and overlapping mechanisms. The PIG-1/MELK and TOE-2 proteins both regulate DCSA and specify the apoptotic cell fate in both the Q.a and Q.p divisions. In many asymmetric cell divisions, the non-muscle myosin NMY-2 is involved in properly positioning the cleavage furrow to produce daughters of unequal size. It was previously reported that NMY-2 is asymmetrically distributed and required for the DCSA of Q.a but not Q.p. In this study, we examined endogenously tagged reporters of NMY-2, TOE-2, and PIG-1 and found that all were asymmetric at the cortex during both the Q.a and Q.p divisions. TOE-2 and NMY-2 were biased toward the side of the dividing cell that would produce the smaller daughter, whereas PIG-1 was biased toward the side that would produce the larger daughter. We used temperature-sensitive *nmy-2* mutants to determine the role of *nmy-2* in these divisions and found that these mutants only displayed DCSA defects in the Q.p division. We generated double mutant combinations between the *nmy-2* mutations and mutations in *toe-2* and *pig-1*. The *nmy-2* mutations did not significantly alter the DCSA of the *toe-2* and *pig-1* mutants but did alter the fate of the Q.a and Q.p daughters. This finding suggests that NMY-2 functions together with TOE-2 and PIG-1 to regulate DCSA but plays an independent role in specifying the fate of the Q.a and Q.p descendants.
