## Supplemental Tables for "NMY-2, TOE-2 and PIG-1 Regulate *C. elegans* Asymmetric Cell Divisions"

### Sheet: Table S1
Table S1. Coefficient Estimates for models of the distribution of NMY-2::GFP, PIG-1::mNeonGreen, and mNeonGreen::TOE-2 during the Q lineage divisions
	Genotype	nmy-2::GFP						pig-1::mNeonGreen						mNeonGreen::toe-2						nmy-2::GFP; pig-1(gm344)
	Cell	Qa			Qp			Qa			Qp			Qa			Qp			Qa			Qp
Variable	Term Type	Estimate [95% CI]	pMCMC		Estimate [95% CI]	pMCMC		Estimate [95% CI]	pMCMC		Estimate [95% CI]	pMCMC		Estimate [95% CI]	pMCMC		Estimate [95% CI]	pMCMC		Estimate [95% CI]	pMCMC		Estimate [95% CI]	pMCMC
Intercept	fixed	0.582 [0.348, 0.808]	0.001		0.402 [0.261, 0.54]	0.001		0.374 [0.127, 0.569]	0.014		1.072 [0.442, 1.608]	0.001		0.771 [0.051, 1.474]	0.054		0.797 [0.396, 1.18]	0.002		0.494 [0.022, 0.924]	0.038		0.809 [0.226, 1.496]	0.024
Posterior	fixed	-0.086 [-0.13, -0.047]	0.001		-0.054 [-0.082, -0.026]	0.001		0.139 [0.102, 0.179]	0.001		-0.201 [-0.277, -0.121]	0.001		-0.125 [-0.203, -0.052]	0.002		-0.05 [-0.132, 0.027]	0.214		0.11 [0.04, 0.172]	0.002		-0.226 [-0.296, -0.162]	0.001
Furrow Distance	fixed	0.351 [0.078, 0.641]	0.022		0.571 [0.388, 0.757]	0.001		1.266 [1.006, 1.535]	0.001		0.13 [-0.208, 0.469]	0.416		-0.868 [-1.326, -0.357]	0.001		-0.258 [-0.744, 0.22]	0.288		1.253 [0.85, 1.644]	0.001		1.455 [1.082, 1.873]	0.001
Anaphase	fixed	0.097 [0.039, 0.154]	0.001		0.034 [-0.007, 0.079]	0.132		0.039 [-0.027, 0.096]	0.228		0.244 [0.154, 0.344]	0.001		0.293 [0.186, 0.399]	0.001		0.257 [0.151, 0.381]	0.001		0.069 [-0.028, 0.183]	0.19		0.226 [0.116, 0.323]	0.001
Telophase	fixed	0.193 [0.136, 0.253]	0.001		0.144 [0.103, 0.186]	0.001		0.004 [-0.049, 0.066]	0.862		0.277 [0.171, 0.364]	0.001		0.606 [0.494, 0.741]	0.001		0.405 [0.292, 0.506]	0.001		0.386 [0.278, 0.503]	0.001		0.591 [0.471, 0.692]	0.001
Cytokinesis	fixed	0.251 [0.194, 0.308]	0.001		0.307 [0.268, 0.349]	0.001		0.018 [-0.039, 0.08]	0.544		0.256 [0.169, 0.341]	0.001		0.8 [0.665, 0.925]	0.001		0.53 [0.423, 0.65]	0.001		0.818 [0.707, 0.92]	0.001		0.844 [0.733, 0.958]	0.001
Posterior: Anaphase	fixed	-0.041 [-0.094, 0.009]	0.138		0.045 [0, 0.081]	0.036		0.054 [-0.006, 0.11]	0.066		-0.262 [-0.369, -0.16]	0.001		-0.041 [-0.153, 0.048]	0.412		0.097 [0.012, 0.207]	0.046		-0.059 [-0.147, 0.042]	0.242		0.056 [-0.046, 0.151]	0.262
Posterior: Telophase	fixed	-0.077 [-0.131, -0.023]	0.004		0.078 [0.04, 0.117]	0.002		0.185 [0.13, 0.236]	0.001		-0.383 [-0.485, -0.283]	0.001		-0.112 [-0.208, 0.007]	0.05		0.206 [0.101, 0.299]	0.001		0.071 [-0.034, 0.177]	0.174		0.048 [-0.051, 0.155]	0.344
Posterior: Cytokinesis	fixed	0.066 [0.018, 0.12]	0.02		0.115 [0.079, 0.155]	0.001		0.257 [0.206, 0.311]	0.001		-0.571 [-0.67, -0.479]	0.001		-0.051 [-0.178, 0.062]	0.386		0.358 [0.242, 0.459]	0.001		0.126 [0.034, 0.229]	0.01		0.025 [-0.09, 0.12]	0.618
Furrow Distance: Anaphase	fixed	-0.582 [-0.914, -0.229]	0.001		-0.584 [-0.84, -0.332]	0.001		-0.394 [-0.801, -0.049]	0.036		0.269 [-0.188, 0.798]	0.316		-1.685 [-2.403, -1.109]	0.001		-2.146 [-2.792, -1.516]	0.001		-0.452 [-1.031, 0.182]	0.162		-1.413 [-2.066, -0.857]	0.001
Furrow Distance: Telophase	fixed	-1.216 [-1.556, -0.861]	0.001		-1.283 [-1.52, -1.053]	0.001		-1.113 [-1.449, -0.726]	0.001		0.331 [-0.137, 0.837]	0.174		-2.801 [-3.506, -2.149]	0.001		-3.031 [-3.567, -2.397]	0.001		-3.038 [-3.666, -2.398]	0.001		-4.118 [-4.753, -3.45]	0.001
Furrow Distance: Cytokinesis	fixed	-2.092 [-2.472, -1.774]	0.001		-2.305 [-2.521, -2.06]	0.001		-1.366 [-1.725, -1.04]	0.001		0.44 [-0.007, 0.856]	0.054		-3.669 [-4.412, -2.961]	0.001		-3.609 [-4.295, -3.053]	0.001		-6.424 [-7.019, -5.756]	0.001		-5.817 [-6.424, -5.145]	0.001
Cell	random	0.133 [0.04, 0.289]	NA		0.044 [0.009, 0.107]	NA		0.066 [0.003, 0.234]	NA		0.735 [0.173, 1.677]	NA		0.617 [0.016, 1.893]	NA		0.272 [0.047, 0.705]	NA		0.343 [0.058, 0.873]	NA		0.657 [0.054, 1.807]	NA
units	residual	0.068 [0.065, 0.071]	NA		0.052 [0.05, 0.055]	NA		0.041 [0.039, 0.044]	NA		0.247 [0.235, 0.258]	NA		0.119 [0.11, 0.128]	NA		0.159 [0.149, 0.167]	NA		0.174 [0.164, 0.186]	NA		0.161 [0.15, 0.171]	NA

### Sheet: Table S2
Table S2: RNAi of nmy-2
Genotype	Treatment	QL.a Defect	QL.p Defect
wild type	nmy-2 RNAi	9% N=34	12% N=34
nmy-2(ne1490)	L4440	0% N=100	3% N=100
nmy-2(ne1490)	nmy-2 RNAi	1% N=67	1% N=67
nmy-2(ne3409)	L4440	1% N=101	2% N=101
nmy-2(ne3409)	nmy-2 RNAi	16% N=134	7% N=134
nmy-2(ne3409); toe-2	L4440	29% N=55	35% N=55
nmy-2(ne3409); toe-2	nmy-2 RNAi	24% N=55	58% N=55
toe-2(gm408ok2807)	L4440	10% N=81	23% N=81
toe-2(gm408ok2807)	nmy-2 RNAi	21% N=72	40% N=72
Cell fate defects in worms grown at 25OC on nmy-2 RNAi or L4440 control bacteria. All strains contain the gmIs81 transgene. Cell counts and filtering were performed as described in Figs 4-6.

### Sheet: Table S3
Table S3. Mitotic potential in pig-1, toe-2, and temperature sensitive nmy-2 mutants
Genotype	# QL.pp Survived and divided	Total Surviving QL.pp	Frequency of QL.pp Division
pig-1(gm301)	79	171	0.46
pig-1(gm344)	154	265	0.58
toe-2(gm408ok2807)	8	50	0.16
toe-2; pig-1(gm344)	85	236	0.36
nmy-2(ne1490ts); pig-1(gm301)	180	282	0.64
nmy-2(ne3409ts); pig-1(gm301)	96	169	0.57
nmy-2(ne1490ts); toe-2	24	98	0.24
nmy-2(ne3409ts); toe-2	16	65	0.25
Cell counts with extra QL.pp daughter cells were divided between those in which the QL.pp daughter survived but did not divide, resulting in either 2 SDQLs or 2 PVMs and those where the QL.pp daughter survived and divided, resulting in 2 of both cell types. This determination of QL.pp mitotic potential makes the assumption that when there is an extra SDQL or PVM, the extra cell results from a QL.…
